# 100 Million Years of Solitude: Tracing the Origins and Diversification of AZG Cytokinin Transporters

**DOI:** 10.64898/2026.07.17.739114

**Authors:** Maximilian Klamke, Veronica G. Maurino, Christopher Grefen, Marcelo Desimone, Tomas M. Tessi

## Abstract

**Dear editor:** The evolution of complex plant body architectures required the refinement of hormone transport networks, yet the evolutionary origins and functional diversification of cytokinin transporters remain unclear. Our understanding of cytokinin (CK) transport across cellular membranes has advanced substantially (Tessi and Maurino, 2024). Among CK transport systems, the AZA-GUANINE RESISTANT (AZG) transporter family has attracted particular interest (Tessi et al., 2020; Tessi et al., 2023). The determination of AZG1 and AZG2 structures has revealed their transport mechanisms, making AZGs among the best-characterized phytohormone transporters (Xu et al., 2024; Wei et al., 2025). Here, we reconstruct the molecular evolution of the AZG family and show that AZG1 represents the ancestral land plant orthologue, preserving conserved proton-coupling residues found in streptophyte algae. Conversely, AZG2 likely emerged during vascular plant diversification and displays relaxed evolutionary constraints within its ligand-binding pocket, providing a molecular basis for a shift toward proton independence. Structural modeling and split-ubiquitin assays further reveal that despite this divergence, AZG1 and AZG2 retain the capacity to heterodimerize. Together, our findings uncover the stepwise innovation of the AZG family and link structural diversification to the increasing complexity of plant hormone transport networks.
