## Supplementary Data S1 for "100 Million Years of Solitude: Tracing the Origins and Diversification of AZG Cytokinin Transporters"

### Sheet: Taxonomy
No.	TaxID	Species	Family	Order	Class	Phylum	Lineage	Superkingdom	Database	Source	Accessed
1	5755	Acanthamoeba castellanii	Acanthamoebidae	Centramoebida	Discosea	Amoebozoa	Amoebozoa	Eukaryota	NCBI	GCF_000313135.1	2026-01-09
2	263995	Acorus americanus	Acoraceae	Acorales	Liliopsida	Streptophyta	Monocot	Eukaryota	Phytozome	https://phytozome-next.jgi.doe.gov/info/Aamericanus_v1_1	2026-04-15
3	13818	Adiantum capillus-veneris	Pteridaceae	Polypodiales	Polypodiopsida	Streptophyta	Fern	Eukaryota	Fernbase	https://doi.org/10.1038/s41477-018-0188-8	2026-04-20
4	204586	Alsophila spinulosa	Cyatheaceae	Cyatheales	Polypodiopsida	Streptophyta	Fern	Eukaryota	Fernbase	https://doi.org/10.1038/s41477-018-0188-8	2026-04-01
5	28502	Amaranthus hypochondriacus	Amaranthaceae	Caryophyllales	Magnoliopsida	Streptophyta	Eudicot	Eukaryota	Phytozome	https://doi.org/10.1186/s12915-017-0412-4	2026-05-08
6	13333	Amborella trichopoda	Amborellaceae	Amborellales	Magnoliopsida	Streptophyta	ANA	Eukaryota	Phytozome	https://phytozome-next.jgi.doe.gov/info/Atrichopodavar_SantaCruz_75HAP2_v2_1	2026-04-17
7	218851	Aquilegia coerulea	Ranunculaceae	Ranunculales	Magnoliopsida	Streptophyta	Eudicot	Eukaryota	Phytozome	https://doi.org/10.7554/elife.36426	2026-04-15
8	59689	Arabidopsis lyrata	Brassicaceae	Brassicales	Magnoliopsida	Streptophyta	Eudicot	Eukaryota	Phytozome	https://doi.org/10.1038/ng.807	2026-05-08
9	3702	Arabidopsis thaliana	Brassicaceae	Brassicales	Magnoliopsida	Streptophyta	Eudicot	Eukaryota	Phytozome	https://doi.org/10.1111/tpj.13415	2026-04-15
10	4686	Asparagus officinalis	Asparagaceae	Asparagales	Liliopsida	Streptophyta	Monocot	Eukaryota	Phytozome	https://doi.org/10.1038/s41467-017-01064-8	2026-04-17
11	162425	Aspergillus nidulans	Aspergillaceae	Eurotiales	Eurotiomycetes	Ascomycota	Fungi	Eukaryota	NCBI	GCF_000011425.1	2026-04-15
12	1423	Bacillus subtilis	Bacillaceae	Bacillales	Bacilli	Firmicutes	Bacteria	Bacteria	NCBI	GCF_000009045.1	2026-02-02
13	817	Bacteroides fragilis	Bacteroidaceae	Bacteroidales	Bacteroidia	Bacteroidota	Bacteria	Bacteria	NCBI	GCF_000025985.1	2026-02-02
14	959	Bdellovibrio bacteriovorus	Bdellovibrionaceae	Bdellovibrionales	Deltaproteobacteria	Proteobacteria	Bacteria	Bacteria	NCBI	GCF_000196175.1	2026-01-07
15	161934	Beta vulgaris	Amaranthaceae	Caryophyllales	Magnoliopsida	Streptophyta	Eudicot	Eukaryota	Phytozome	https://doi.org/10.1101/2020.09.15.298315	2026-04-17
16	139	Borreliella burgdorferi	Borreliaceae	Spirochaetales	Spirochaetes	Spirochaetota	Bacteria	Bacteria	NCBI	GCF_000181575.2	2026-04-14
17	15368	Brachypodium distachyon	Poaceae	Poales	Liliopsida	Streptophyta	Monocot	Eukaryota	Phytozome	https://doi.org/10.1038/nature08747	2026-04-15
18	57975	Burkholderia thailandensis	Burkholderiaceae	Burkholderiales	Betaproteobacteria	Proteobacteria	Bacteria	Bacteria	NCBI	GCF_000012365.1	2026-01-30
19	81985	Capsella rubella	Brassicaceae	Brassicales	Magnoliopsida	Streptophyta	Eudicot	Eukaryota	Phytozome	https://doi.org/10.1038/ng.2669	2026-05-08
20	155892	Caulobacter vibrioides	Caulobacteraceae	Caulobacterales	Alphaproteobacteria	Proteobacteria	Bacteria	Bacteria	NCBI	GCF_000022005.1	2026-01-07
21	3225	Ceratodon purpureus	Ditrichaceae	Dicranales	Bryopsida	Streptophyta	Bryophyte	Eukaryota	Phytozome	https://doi.org/10.1126/sciadv.abh2488	2026-05-12
22	49495	Ceratopteris richardii	Pteridaceae	Polypodiales	Polypodiopsida	Streptophyta	Fern	Eukaryota	Fernbase	https://doi.org/10.1038/s41477-018-0188-8	2026-04-15
23	69332	Chara braunii	Characeae	Charales	Charophyceae	Streptophyta	Charophyte	Eukaryota	JGI - PhycoCosm	https://doi.org/10.1016/j.cell.2018.06.033	2026-02-09
24	3055	Chlamydomonas reinhardtii	Chlamydomonadaceae	Chlamydomonadales	Chlorophyceae	Chlorophyta	Chlorophyte	Eukaryota	Phytozome	https://doi.org/10.1126/science.1143609	2026-04-15
25	1108	Chloroflexus aurantiacus	Chloroflexaceae	Chloroflexales	Chloroflexia	Chloroflexota	Bacteria	Bacteria	NCBI	GCF_003514535.1	2026-04-14
26	3144	Chlorokybus atmophyticus	Chlorokybaceae	Chlorokybales	Chlorokybophyceae	Streptophyta	Charophyte	Eukaryota	JGI - PhycoCosm	https://doi.org/10.1038/s41477-019-0560-3	2026-04-15
27	337451	Cinnamomum kanehirae	Lauraceae	Laurales	Magnoliopsida	Streptophyta	Eudicot	Eukaryota	Phytozome	https://doi.org/10.1038/s41477-018-0337-0	2026-02-18
28	248742	Coccomyxa subellipsoidea	Coccomyxaceae	Trebouxiales	Trebouxiophyceae	Chlorophyta	Chlorophyte	Eukaryota	Phytozome	https://doi.org/10.1186/gb-2012-13-5-r39	2026-04-14
29	3369	Cryptomeria japonica	Cupressaceae	Pinales	Pinopsida	Streptophyta	Gymnosperm	Eukaryota	NCBI	GCF_030272615.1	2026-02-02
30	61435	Dehalococcoides mccartyi	Dehalococcoidaceae	Dehalococcoidales	Dehalococcoidia	Chloroflexota	Bacteria	Bacteria	NCBI	GCF_000025025.1	2026-01-09
31	1299	Deinococcus radiodurans	Deinococcaceae	Deinococcales	Deinococci	Deinococcota	Bacteria	Bacteria	NCBI	GCF_020546685.1	2026-05-08
32	44689	Dictyostelium discoideum	Dictyosteliaceae	Dictyosteliales	Evosea	Amoebozoa	Amoebozoa	Eukaryota	NCBI	GCF_000004695.1	2026-01-09
33	34168	Diphasiastrum complanatum	Lycopodiaceae	Lycopodiales	Lycopodiopsida	Streptophyta	Lycophyte	Eukaryota	Phytozome	https://phytozome-next.jgi.doe.gov/info/Dcomplanatum_v3_1	2026-05-08
34	7227	Drosophila melanogaster	Drosophilidae	Diptera	Insecta	Arthropoda	Metazoa	Eukaryota	NCBI	GCF_000001215.4	2026-01-09
35	562	Escherichia coli	Enterobacteriaceae	Enterobacterales	Gammaproteobacteria	Proteobacteria	Bacteria	Bacteria	NCBI	GCF_000005845.2	2026-01-07
36	986	Flavobacterium johnsoniae	Flavobacteriaceae	Flavobacteriales	Flavobacteriia	Bacteroidota	Bacteria	Bacteria	NCBI	GCF_034479105.1	2026-04-14
37	3311	Ginkgo biloba	Ginkgoaceae	Ginkgoales	Ginkgoopsida	Streptophyta	Gymnosperm	Eukaryota	GWH	https://doi.org/10.1038/s41477-021-00933-x	2026-02-19
38	33072	Gloeobacter violaceus	Gloeobacteraceae	Gloeobacterales	Gloeobacteria	Cyanobacteria	Bacteria	Bacteria	NCBI	GCF_000011385.1	2026-01-07
39	3847	Glycine max	Fabaceae	Fabales	Magnoliopsida	Streptophyta	Eudicot	Eukaryota	Phytozome	https://doi.org/10.1111/tpj.17026	2026-04-17
40	3381	Gnetum montanum	Gnetaceae	Gnetales	Gnetopsida	Streptophyta	Gymnosperm	Eukaryota	NCBI	GCA_015680685.1	2026-02-19
41	2242	Halobacterium salinarum	Halobacteriaceae	Halobacteriales	Halobacteria	Euryarchaeota	Archaea	Archaea	NCBI	GCF_004799605.1	2026-02-02
42	4232	Helianthus annuus	Asteraceae	Asterales	Magnoliopsida	Streptophyta	Eudicot	Eukaryota	Phytozome	https://doi.org/10.1038/nature22380	2026-04-15
43	9606	Homo sapiens	Hominidae	Primates	Mammalia	Chordata	Metazoa	Eukaryota	NCBI	GCF_000001405.40	2026-01-09
44	105231	Klebsormidium nitens	Klebsormidiaceae	Klebsormidiales	Klebsormidiophyceae	Streptophyta	Charophyte	Eukaryota	JGI - PhycoCosm	https://doi.org/10.1038/ncomms4978	2026-02-09
45	1590	Lactiplantibacillus plantarum	Lactobacillaceae	Lactobacillales	Bacilli	Firmicutes	Bacteria	Bacteria	NCBI	GCF_009913655.1	2026-03-24
46	173	Leptospira interrogans	Leptospiraceae	Leptospirales	Spirochaetes	Spirochaetota	Bacteria	Bacteria	NCBI	GCF_022488465.1	2026-04-14
47	3415	Liriodendron tulipifera	Magnoliaceae	Magnoliales	Magnoliopsida	Streptophyta	Eudicot	Eukaryota	Phytozome	https://phytozome-next.jgi.doe.gov/info/LtulipiferaYP108Aalt_v1_1	2026-04-15
48	2951803	Lokiarchaeum ossiferum	Lokiarchaeaceae	Lokiarchaeales	Lokiarchaeia	Asgardarchaeota	Archaea	Archaea	NCBI	GCF_041410205.1	2026-03-24
49	34305	Lotus japonicus	Fabaceae	Fabales	Magnoliopsida	Streptophyta	Eudicot	Eukaryota	Phytozome	https://doi.org/10.3390/genes11050483	2026-04-15
50	148566	Lygodium microphyllum	Lygodiaceae	Schizaeales	Polypodiopsida	Streptophyta	Fern	Eukaryota	Fernbase	https://doi.org/10.1038/s41477-018-0188-8	2026-04-17
51	3197	Marchantia polymorpha	Marchantiaceae	Marchantiales	Marchantiopsida	Streptophyta	Bryophyte	Eukaryota	Phytozome	https://doi.org/10.1016/j.cell.2017.09.030	2026-04-15
52	2729092	Marchantia quadrata	Marchantiaceae	Marchantiales	Marchantiopsida	Streptophyta	Bryophyte	Eukaryota	Phytozome	https://doi.org/10.1016/j.celrep.2025.115503	2026-04-17
53	41882	Mesostigma viride	Mesostigmataceae	Mesostigmatales	Mesostigmatophyceae	Streptophyta	Charophyte	Eukaryota	JGI - PhycoCosm	https://doi.org/10.1038/s41477-019-0560-3	2026-02-09
54	184485	Mesotaenium endlicherianum	Zygnemataceae	Zygnematales	Zygnematophyceae	Streptophyta	Charophyte	Eukaryota	JGI - PhycoCosm	https://doi.org/10.1016/j.cell.2019.10.019	2026-04-15
55	2190	Methanocaldococcus jannaschii	Methanocaldococcaceae	Methanococcales	Methanococci	Euryarchaeota	Archaea	Archaea	NCBI	GCF_000091665.1	2026-02-02
56	2208	Methanosarcina barkeri	Methanosarcinaceae	Methanosarcinales	Methanomicrobia	Euryarchaeota	Archaea	Archaea	NCBI	GCF_000970025.1	2026-02-02
57	38833	Micromonas pusilla	Mamiellaceae	Mamiellales	Mamiellophyceae	Chlorophyta	Chlorophyte	Eukaryota	Phytozome	https://doi.org/10.1126/science.1167222	2026-04-15
58	10090	Mus musculus	Muridae	Rodentia	Mammalia	Chordata	Metazoa	Eukaryota	NCBI	GCF_000001635.27	2026-01-09
59	1773	Mycobacterium tuberculosis	Mycobacteriaceae	Mycobacteriales	Actinobacteria	Actinobacteriota	Bacteria	Bacteria	NCBI	GCF_000195955.2	2026-02-02
60	5270	Mycosarcoma maydis	Ustilaginaceae	Ustilaginales	Ustilaginomycetes	Basidiomycota	Fungi	Eukaryota	NCBI	GCF_000328475.2	2026-04-15
61	34	Myxococcus xanthus	Myxococcaceae	Myxococcales	Deltaproteobacteria	Proteobacteria	Bacteria	Bacteria	NCBI	GCF_000012685.1	2026-01-07
62	5762	Naegleria gruberi	Vahlkampfiidae	Schizopyrenida	Heterolobosea	Discoba	Discoba	Eukaryota	NCBI	GCF_000004985.1	2026-01-09
63	5141	Neurospora crassa	Sordariaceae	Sordariales	Sordariomycetes	Ascomycota	Fungi	Eukaryota	NCBI	GCF_000182925.2	2026-01-09
64	915	Nitrosomonas europaea	Nitrosomonadaceae	Nitrosomonadales	Betaproteobacteria	Proteobacteria	Bacteria	Bacteria	NCBI	GCF_000009145.1	2026-01-07
65	338192	Nitrosopumilus maritimus	Nitrosopumilaceae	Nitrosopumilales	Nitrososphaeria	Thermoproteota	Archaea	Archaea	NCBI	GCF_000018465.1	2026-03-24
66	272131	Nostoc punctiforme	Nostocaceae	Nostocales	Cyanophyceae	Cyanobacteria	Bacteria	Bacteria	NCBI	GCF_000020025.1	2026-01-07
67	210225	Nymphaea colorata	Nymphaeaceae	Nymphaeales	Magnoliopsida	Streptophyta	ANA	Eukaryota	Phytozome	https://doi.org/10.1038/s41586-019-1852-5	2026-04-15
68	4530	Oryza sativa	Poaceae	Poales	Liliopsida	Streptophyta	Monocot	Eukaryota	Phytozome	https://doi.org/10.1093/nar/gkl976	2026-04-15
69	242159	Ostreococcus lucimarinus	Bathycoccaceae	Mamiellales	Mamiellophyceae	Chlorophyta	Chlorophyte	Eukaryota	Phytozome	https://doi.org/10.1073/pnas.0611046104	2026-04-15
70	5888	Paramecium tetraurelia	Parameciidae	Peniculida	Oligohymenophorea	Ciliophora	SAR	Eukaryota	NCBI	GCF_000165425.1	2026-01-09
71	3218	Physcomitrium patens	Funariaceae	Funariales	Bryopsida	Streptophyta	Bryophyte	Eukaryota	Phytozome	https://doi.org/10.1038/s41477-024-01903-9	2026-04-15
72	3694	Populus trichocarpa	Salicaceae	Malpighiales	Magnoliopsida	Streptophyta	Eudicot	Eukaryota	Phytozome	https://doi.org/10.1126/science.1128691	2026-04-15
73	287	Pseudomonas aeruginosa	Pseudomonadaceae	Pseudomonadales	Gammaproteobacteria	Proteobacteria	Bacteria	Bacteria	NCBI	GCF_000006765.1	2026-01-07
74	3512	Quercus rubra	Fagaceae	Fagales	Magnoliopsida	Streptophyta	Eudicot	Eukaryota	Phytozome	https://doi.org/10.1093/g3journal/jkad209	2026-04-15
75	384	Rhizobium leguminosarum	Rhizobiaceae	Hyphomicrobiales	Alphaproteobacteria	Proteobacteria	Bacteria	Bacteria	NCBI	GCF_004306555.1	2026-01-30
76	936053	Rhizopus delemar	Rhizopodaceae	Mucorales	Mucoromycetes	Mucoromycota	Fungi	Eukaryota	NCBI	GCF_000149305.1	2026-04-15
77	2287	Saccharolobus solfataricus	Sulfolobaceae	Sulfolobales	Thermoprotei	Thermoproteota	Archaea	Archaea	NCBI	GCF_003852155.1	2026-02-02
78	4932	Saccharomyces cerevisiae	Saccharomycetaceae	Saccharomycetales	Saccharomycetes	Ascomycota	Fungi	Eukaryota	NCBI	GCF_000146045.2	2026-01-09
79	32188	Salvinia cucullata	Salviniaceae	Salviniales	Polypodiopsida	Streptophyta	Fern	Eukaryota	Fernbase	https://doi.org/10.1038/s41477-018-0188-8	2026-04-20
80	4896	Schizosaccharomyces pombe	Schizosaccharomycetaceae	Schizosaccharomycetales	Schizosaccharomycetes	Ascomycota	Fungi	Eukaryota	NCBI	GCF_000002945.2	2026-01-09
81	88036	Selaginella moellendorffii	Selaginellaceae	Selaginellales	Lycopodiopsida	Streptophyta	Lycophyte	Eukaryota	Phytozome	https://doi.org/10.1126/science.1203810	2026-04-15
82	4113	Solanum tuberosum	Solanaceae	Solanales	Magnoliopsida	Streptophyta	Eudicot	Eukaryota	Phytozome	https://doi.org/10.1093/gigascience/giaa100	2026-05-08
83	4558	Sorghum bicolor	Poaceae	Poales	Liliopsida	Streptophyta	Monocot	Eukaryota	Phytozome	https://doi.org/10.1038/s41586-026-10229-9	2026-04-15
84	53036	Sphagnum fallax	Sphagnaceae	Sphagnales	Bryopsida	Streptophyta	Bryophyte	Eukaryota	Phytozome	https://doi.org/10.1038/s41477-022-01333-5	2026-04-15
85	128215	Sphagnum magellanicum	Sphagnaceae	Sphagnales	Bryopsida	Streptophyta	Bryophyte	Eukaryota	Phytozome	https://doi.org/10.1038/s41477-022-01333-5	2026-05-12
86	3562	Spinacia oleracea	Amaranthaceae	Caryophyllales	Magnoliopsida	Streptophyta	Eudicot	Eukaryota	Phytozome	https://doi.org/10.1002/tpg2.20101	2026-05-08
87	29656	Spirodela polyrhiza	Araceae	Alismatales	Liliopsida	Streptophyta	Monocot	Eukaryota	Phytozome	https://doi.org/10.1038/ncomms4311	2026-04-15
88	2576442	Spirogloea muscicola	Zygnemataceae	Zygnematales	Zygnematophyceae	Streptophyta	Charophyte	Eukaryota	JGI - PhycoCosm	https://doi.org/10.1016/j.cell.2019.10.019	2026-04-15
89	1911	Streptomyces griseus	Streptomycetaceae	Kitasatosporales	Actinobacteria	Actinobacteriota	Bacteria	Bacteria	NCBI	GCF_040685215.1	2026-02-02
90	32046	Synechococcus elongatus	Synechococcaceae	Synechococcales	Cyanophyceae	Cyanobacteria	Bacteria	Bacteria	NCBI	GCF_022984195.1	2026-01-07
91	29808	Taxus chinensis	Taxaceae	Pinales	Pinopsida	Streptophyta	Gymnosperm	Eukaryota	NCBI	GCA_019776745.2	2026-01-30
92	5911	Tetrahymena thermophila	Tetrahymenidae	Hymenostomatida	Oligohymenophorea	Ciliophora	SAR	Eukaryota	NCBI	GCF_000189635.1	2026-01-09
93	2271	Thermoproteus tenax	Thermoproteaceae	Thermoproteales	Thermoprotei	Thermoproteota	Archaea	Archaea	NCBI	GCF_000253055.1	2026-02-02
94	274	Thermus thermophilus	Thermaceae	Thermales	Deinococci	Deinococcota	Bacteria	Bacteria	NCBI	GCF_000091545.1	2026-02-02
95	3316	Thuja plicata	Cupressaceae	Pinales	Pinopsida	Streptophyta	Gymnosperm	Eukaryota	Phytozome	https://doi.org/10.1101/gr.276358.121	2026-04-15
96	3906	Vicia faba	Fabaceae	Fabales	Magnoliopsida	Streptophyta	Eudicot	Eukaryota	Phytozome	https://doi.org/10.1038/s41586-023-05791-5	2026-05-08
97	29760	Vitis vinifera	Vitaceae	Vitales	Magnoliopsida	Streptophyta	Eudicot	Eukaryota	Phytozome	https://doi.org/10.1038/nature06148	2026-04-15
98	3067	Volvox carteri	Volvocaceae	Chlamydomonadales	Chlorophyceae	Chlorophyta	Chlorophyte	Eukaryota	Phytozome	https://doi.org/10.1126/science.1188800	2026-05-15
99	35869	Zygnema circumcarinatum	Zygnemataceae	Zygnematales	Zygnematophyceae	Streptophyta	Charophyte	Eukaryota	JGI - PhycoCosm	https://doi.org/10.1016/j.cell.2019.10.019	2026-04-15

### Sheet: Excluded
No.	TaxID	SequenceID
1	263995	Acorus_americanus_Acora.10G019200.1.p
2	204586	Alsophila_spinulosa_Aspi01Gene13110.t1
3	204586	Alsophila_spinulosa_Aspi01Gene31200.t1
4	204586	Alsophila_spinulosa_Aspi01Gene31196.t1
5	204586	Alsophila_spinulosa_Aspi01Gene31195.t1
6	28502	Amaranthus_hypochondriacus_AH016301-RA
7	59689	Arabidopsis_lyrata_AL5G17460.t1
8	59689	Arabidopsis_lyrata_AL6G39810.t1
9	161934	Beta_vulgaris_Bevul.7G145200.1.p
10	57975	Burkholderia_thailandensis_WP_009889804.1
11	49495	Ceratopteris_richardii_Ceric.08G000100.1.p
12	337451	Cinnamomum_kanehirae_CKAN_02140100
13	337451	Cinnamomum_kanehirae_CKAN_02139900
14	337451	Cinnamomum_kanehirae_CKAN_00757500
15	337451	Cinnamomum_kanehirae_CKAN_00757600
16	337451	Cinnamomum_kanehirae_CKAN_00871200
17	248742	Coccomyxa_subellipsoidea_14437
18	1299	Deinococcus_radiodurans_WP_010889443.1
19	34168	Diphasiastrum_complanatum_Dicom.09G051100.1.p
20	34168	Diphasiastrum_complanatum_Dicom.02G065100.1.p
21	34168	Diphasiastrum_complanatum_Dicom.03G006600.1.p
22	34168	Diphasiastrum_complanatum_Dicom.14G024100.1.p
23	3847	Glycine_max_GmISU01.06G132600.2.p
24	3847	Glycine_max_GmISU01.09G231300.1.p
25	3847	Glycine_max_GmISU01.04G154900.1.p
26	3381	Gnetum_montanum_TnS000059937t01
27	3381	Gnetum_montanum_TnS000175085t01
28	2242	Halobacterium_salinarum_WP_136361526.1
29	4232	Helianthus_annuus_HanXRQChr10g0290881
30	2951803	Lokiarchaeum_ossiferum_WP_371806025.1
31	2190	Methanocaldococcus_jannaschii_WP_064496463.1
32	5141	Neurospora_crassa_XP_011392887.1
33	5141	Neurospora_crassa_XP_957943.3
34	936053	Rhizopus_delemar_XP_067526030.1
35	88036	Selaginella_moellendorffii_419524
36	88036	Selaginella_moellendorffii_126004
37	88036	Selaginella_moellendorffii_419549
38	2576442	Spirogloea_muscicola_jgi|Spimu1_1|8860|SM000196S05367
39	2576442	Spirogloea_muscicola_jgi|Spimu1_1|21912|SM000061S19249
40	2576442	Spirogloea_muscicola_jgi|Spimu1_1|4525|SM000014S00281
41	2576442	Spirogloea_muscicola_jgi|Spimu1_1|4297|SM000137S00471
42	2271	Thermoproteus_tenax_WP_014127704.1
